# Hippocampome.org, a resource for subicular neuron types and beyond

**DOI:** 10.64898/2025.12.30.697062

**Authors:** Carolina Tecuatl, Giorgio A. Ascoli

## Abstract

To establish the relationship between circuit organization and information processing, many neuroscientists find it useful to reason in terms of neuron types. Hippocampome.org uses axonal and dendritic morphology as a foundational approach to classify neurons in the rodent hippocampal formation, including dentate gyrus, Cornu Ammonis, subiculum, and entorhinal cortex. For each identified neuron type, this open access knowledge base annotates essential properties, such as main neurotransmitter, membrane biophysics, firing patterns, molecular expression, and cell counts. Moreover, Hippocampome.org quantifies circuitry in terms of directional connection probabilities and synaptic signals between interacting neuron types. All properties are directly linked to peer reviewed experimental evidence and best-fitted with computational models. The resultant online resource provides an effective reference to design new experiments, analyses, and spiking neural network simulations. Here we illustrate the content and utility of Hippocampome.org with a focus on the subiculum, whose neuron type organization has received relatively less attention. Only 6 of the 180 Hippocampome.org neuron types are from the subiculum, compared to more than 60 in the adjacent area CA1. Specifically, we analyze the local subicular circuit and its broader interaction with the hippocampal formation with respect to both anatomical connectivity and signal transfer. Our results exemplify the potential added value of data integration in neuronal classification, while also highlighting the need for further research to fill existing knowledge gaps.
