## Supplementary material for "Hippocampome.org, a resource for subicular neuron types and beyond": Connectivity summary

### Sheet: Length
Axon	CA3					CA2				CA1				SUB			EC							LEC						MEC
Dendrites	SLM	SR	SL	SP	SO	SLM	SR	SP	SO	SLM	SR	SP	SO	SM	SP	SL	LI	LII	LIII	LIV	LV	LVI		LI	LII	LIII	LIV	LV	LVI	LI	LII	LIII	LIV	LV	LVI
EC Proj Pyr 331p														549.403	1096.78	545.05				13046	8210.38	2684.39					3939.24	2305.44	4248.49				9367.99	4799.36	2443.48
														[519.098, 579.708]	[842.5, 1351.06]	[511.1, 578.999]				[6661.273, 19430.798]	[5814.188, 10606.576]	[1364.971, 4003.806]					[1552.575, 6325.902]	[278.999, 5727.992]	[225.524, 8271.463]				[1886.214, 17995.18]	[2149.163, 7920.589]	[369.343, 6708.151]
														2521.54	1346.82
														[1736.889, 3306.201]	[1018.394, 1675.256]
CA1 Proj Pyr 331p										1175.83	1821.1	2539.61		11768	7912.65	4543.96
										[385.458, 3139.1]	[982.087, 2693.625]	[1165.054, 3626.452]		[11768.009, 11768.009]	[7912.651, 7912.651]	[4543.956, 4543.956]
														5099.92	2439.45
														[5099.921, 5099.921]	[2439.45, 2439.45]
Axo Axonic 210															1097.93
															[1021.48, 1188.74]
														351.938
														[235.06, 441.87]
Sub Pyramidale Multipolar Interneuron															14941.1
															[6496.357, 24048.552]
															4666.83
															[1355.193, 8867.291]
Sub Wide-arbor Polymorphic																467.055
																[467.055, 467.055]
															2929.63	1009.59
															[2929.635, 2929.635]	[1009.594, 1009.594]
Sub Recurrent Polymorphic-Moleculare														1655.11	1675.67	351.45
														[1655.108, 1655.108]	[1675.671, 1675.671]	[351.45, 351.45]
															2204.5	759.7
															[2204.495, 2204.495]	[759.7, 759.7]
Color code	Hippocampome pattern
	Axon		Mean
			Min, Max
	Dendrites

### Sheet: Convex_Hull
Axon	CA3					CA2				CA1				SUB			EC							LEC						MEC
Dendrites	SLM	SR	SL	SP	SO	SLM	SR	SP	SO	SLM	SR	SP	SO	SM	SP	SL	LI	LII	LIII	LIV	LV	LVI		LI	LII	LIII	LIV	LV	LVI	LI	LII	LIII	LIV	LV	LVI
EC Proj Pyr 331p														2.60088e+07	7.13587e+07	7.63621e+07				4.90861e+08	2.90771e+08	7.9243e+06					7.72621e+08	2.08514e+08	8.24269e+06				5.78555e+08	2.56767e+08	9.15112e+07
														[19177936.849, 32839737.893]	[64364531.462, 78352947.039]	[38882129.923, 113841988.556]				[11062.052, 1464590642]	[306787.624, 860961337.786]	[4655777.992, 12194393.53]					[4629043.193, 1540612425.587]	[236.687, 832404306.185]	[18920.458, 16466458.87]				[8274975.841, 1517858802.601]	[9697003.303, 408208339.505]	[153460.872, 259908701]
														3.7981e+07	2.02778e+07
														[29094170.702, 46867926.664]	[7699326.618, 32856347.947]
CA1 Proj Pyr 331p										249763	1.47761e+07	6.42348e+07		1.28753e+08	1.58657e+08	4.45812e+07
										[56579.81, 588132.424]	[3430221.339, 32524265.835]	[12754402.016, 158958812.871]		[128753291.611, 128753291.611]	[158656509.695, 158656509.695]	[44581238.672, 44581238.672]
														1.00331e+08	1.09658e+07
														[100330871.037, 100330871.037]	[10965767.245, 10965767.245]
Axo Axonic 210															3.8277e+06
															[3275038.352, 4564248.667]
														2.64251e+06
														[333698.59, 5220542.041]
Sub Pyramidale Multipolar Interneuron															2.17132e+07
															[9199368.66, 41327010.695]
															2.76486e+07
															[5980750.764, 54902719.759]
Sub Wide-arbor Polymorphic																9.83439e+06
																[9834394.464, 9834394.464]
															2.88739e+07	2.13734e+07
															[28873910.035, 28873910.035]	[21373391.003, 21373391.003]
Sub Recurrent Polymorphic-Moleculare														1.32251e+07	8.3674e+06	1.46699e+06
														[13225121.107, 13225121.107]	[8367404.844, 8367404.844]	[1466989.619, 1466989.619]
															2.88739e+07	2.13734e+07
															[28873910.035, 28873910.035]	[21373391.003, 21373391.003]
						Layer volumes	LI	LII	LIII	LIV	LV	LVI
Color code	Hippocampome pattern					Sum	2.28858e+09	3.31181e+09	2.3682e+09	9.92466e+08	1.8437e+09	1.78695e+09
	Axon		Mean			LEC	1.54384e+09	2.26314e+09	1.62377e+09	8.83402e+08	1.62028e+09	1.41625e+09
			Min, Max			MEC	7.44731e+08	1.04866e+09	7.44431e+08	1.09064e+08	2.23425e+08	3.70699e+08
	Dendrites

### Sheet: Path length
Neuron Type	Stratum	Mean	SD	Count	Min	Max
SUB EC-Proj Pyramidal	Sub:SM:D	332.93	69.37	4	0	704.99
	Sub:SM:A	275.81	149.21	2	0	709.19
	Sub:SP:D	86.12	12.19	4	0	200.48
	Sub:SP:A	504.36	63.87	2	0	1136.44
	Sub:PL:A	728.01	65.21	3	387.33	1210.19
SUB CA1-Projecting Pyramidal	Sub:SM:D	352.9	72.81	5	42.6	824.36
	Sub:SM:A	447.63	71.92	5	146.64	993.14
	Sub:SP:D	79.77	19.25	5	0	223.03
	Sub:SP:A	181.09	51.98	5	0	532.87
	Sub:PL:D	547.13	139.67	5	250.38	1228.65
	CA1:SLM:A	1165.72	10.78	2	1094.01	1258.98
	CA1:SR:A	978.14	0	1	862.28	1094.01
SUB Axo-axonic	Sub:SM:D	70.15	42.36	7	0	351.66
	Sub:SP:A	148.43	32.64	7	0	153.15
Sub_Pyr_Mul_int	Sub:SP:D	232.571	106.174	15	0	414.907
	Sub:SP:A	320.716	170.223	15	0	600.377
Sub Wide-arbor Polymorphic	Sub:SP:D	238.98	56.7294	5	0	653.52
	Sub:SP:A	400.696	86.0313	5	0	1027.28
	Sub:PL:D	328.313	87.2706	5	178.51	750.57
	Sub:PL:A	712.393	105.59	2	584.47	989.64
Sub_Recurrent Polymorphic-Moleculare	Sub:SM:A	452.298	66.8149	5	330.64	703.05
	Sub:SP:D	136.179	38.3489	5	0	378.22
	Sub:SP:A	155.906	51.8286	5	0	411.14
	Sub:PL:D	201.351	50.535	5	123.74	408.41
	Sub:PL:A	332.549	70.7003	2	179.8	585.29

### Sheet: Connectivity
Source_ID	Source_Name	Source_E/I	Target_ID	Target_Name	Target_E/I	Type	Layers	Neurite	Neurite ID	Potential synapses	Number of contacts	Probability
5001	SUB EC-Projecting Pyramidal (+)331p	E	5001	SUB EC-Projecting Pyramidal (+)331p	E	L	SUB:SM; SUB:SP	Sub:All:Both	66	0.00365216	1.74913	0.00404662
5001	SUB EC-Projecting Pyramidal (+)331p	E	5001	SUB EC-Projecting Pyramidal (+)331p	E	L	SUB:SM; SUB:SP	Sub:SM:Both	69	0.0028176	0.929405	0.00303162
5001	SUB EC-Projecting Pyramidal (+)331p	E	5001	SUB EC-Projecting Pyramidal (+)331p	E	L	SUB:SM; SUB:SP	Sub:SP:Both	72	0.000834559	0.819729	0.00101809
5001	SUB EC-Projecting Pyramidal (+)331p	E	5005	SUB CA1-Projecting Pyramidal (+)331p	E	L	SUB:SM; SUB:SP	Sub:All:Both	66	0.0072103	2.0845	0.00737583
5001	SUB EC-Projecting Pyramidal (+)331p	E	5005	SUB CA1-Projecting Pyramidal (+)331p	E	L	SUB:SM; SUB:SP	Sub:SM:Both	69	0.0056987	0.939881	0.00606322
5001	SUB EC-Projecting Pyramidal (+)331p	E	5005	SUB CA1-Projecting Pyramidal (+)331p	E	L	SUB:SM; SUB:SP	Sub:SP:Both	72	0.0015116	1.14462	0.00132062
5001	SUB EC-Projecting Pyramidal (+)331p	E	5002	SUB Axo-axonic (-)210	I	L	SUB:SM	Sub:All:Both	66	0.000393259	1.13385	0.000346833
5001	SUB EC-Projecting Pyramidal (+)331p	E	5002	SUB Axo-axonic (-)210	I	L	SUB:SM	Sub:SM:Both	69	0.000393259	1.13385	0.000346833
5001	SUB EC-Projecting Pyramidal (+)331p	E	5015	SUB Pyramidale Multipolar Interneuron (-)030	I	L	SUB:SP	Sub:All:Both	66	0.0028918	2.0254	0.00142776
5001	SUB EC-Projecting Pyramidal (+)331p	E	5015	SUB Pyramidale Multipolar Interneuron (-)030	I	L	SUB:SP	Sub:SP:Both	72	0.0028918	2.0254	0.00142776
5001	SUB EC-Projecting Pyramidal (+)331p	E	5012	SUB Wide Arbor Polymorphic (-)023	I	L	SUB:SP; SUB:PL	Sub:All:Both	66	0.00219836	1.74751	0.00222342
5001	SUB EC-Projecting Pyramidal (+)331p	E	5012	SUB Wide Arbor Polymorphic (-)023	I	L	SUB:SP; SUB:PL	Sub:SP:Both	72	0.00181535	1.13583	0.00159825
5001	SUB EC-Projecting Pyramidal (+)331p	E	5012	SUB Wide Arbor Polymorphic (-)023	I	L	SUB:SP; SUB:PL	Sub:PL:Both	75	0.000383011	0.611674	0.000626168
5001	SUB EC-Projecting Pyramidal (+)331p	E	5013	SUB Recurrent Polymporphic Moleculare (-)133	I	L	SUB:SP; SUB:PL	Sub:All:Both	66	0.00165422	1.56249	0.00188889
5001	SUB EC-Projecting Pyramidal (+)331p	E	5013	SUB Recurrent Polymporphic Moleculare (-)133	I	L	SUB:SP; SUB:PL	Sub:SP:Both	72	0.00136601	0.978454	0.00139609
5001	SUB EC-Projecting Pyramidal (+)331p	E	5013	SUB Recurrent Polymporphic Moleculare (-)133	I	L	SUB:SP; SUB:PL	Sub:PL:Both	75	0.000288208	0.584032	0.00049348
5001	SUB EC-Projecting Pyramidal (+)331p	E	6002	MEC LV Pyramidal (+)331131p	E	p	EC:V	EC:All:Both	78	0.0908628	1.64067	0.0553817
5001	SUB EC-Projecting Pyramidal (+)331p	E	6002	MEC LV Pyramidal (+)331131p	E	p	EC:V	EC:V:Both	93	0.0908628	1.64067	0.0553817
5001	SUB EC-Projecting Pyramidal (+)331p	E	6006	MEC LIII Complex Pyramidal (+)313300	E	p	EC:IV	EC:All:Both	78	0.104913	1.17889	0.0889933
5001	SUB EC-Projecting Pyramidal (+)331p	E	6006	MEC LIII Complex Pyramidal (+)313300	E	p	EC:IV	EC:IV:Both	90	0.104913	1.17889	0.0889933
5001	SUB EC-Projecting Pyramidal (+)331p	E	6007	LEC LIII Complex Pyramidal (+)233310	E	p	EC:IV	EC:All:Both	78	0.0115267	1.11792	0.0103108
5001	SUB EC-Projecting Pyramidal (+)331p	E	6007	LEC LIII Complex Pyramidal (+)233310	E	p	EC:IV	EC:IV:Both	90	0.0115267	1.11792	0.0103108
5001	SUB EC-Projecting Pyramidal (+)331p	E	6021	EC LV Deep Pyramidal (+)220033	E	p	EC:V; EC:VI	EC:All:Both	78	0.141896	4.43853	0.0936668
5001	SUB EC-Projecting Pyramidal (+)331p	E	6021	EC LV Deep Pyramidal (+)220033	E	p	EC:V; EC:VI	EC:V:Both	93	0.127224	1.42578	0.0892314
5001	SUB EC-Projecting Pyramidal (+)331p	E	6021	EC LV Deep Pyramidal (+)220033	E	p	EC:V; EC:VI	EC:VI:Both	96	0.014672	3.01275	0.00486997
5001	SUB EC-Projecting Pyramidal (+)331p	E	6023	MEC LV Superficial Pyramidal (+)213330	E	p	EC:IV; EC:V	EC:All:Both	78	0.10445	1.37213	0.153826
5001	SUB EC-Projecting Pyramidal (+)331p	E	6023	MEC LV Superficial Pyramidal (+)213330	E	p	EC:IV; EC:V	EC:IV:Both	90	0.0723078	0.624289	0.115824
5001	SUB EC-Projecting Pyramidal (+)331p	E	6023	MEC LV Superficial Pyramidal (+)213330	E	p	EC:IV; EC:V	EC:V:Both	93	0.0321426	0.747844	0.0429803
5001	SUB EC-Projecting Pyramidal (+)331p	E	6025	LEC LIII Multipolar Principal (+)113330	E	p	EC:IV; EC:V	EC:All:Both	78	0.00848454	1.17724	0.0146737
5001	SUB EC-Projecting Pyramidal (+)331p	E	6025	LEC LIII Multipolar Principal (+)113330	E	p	EC:IV; EC:V	EC:IV:Both	90	0.00623547	0.564666	0.0110428
5001	SUB EC-Projecting Pyramidal (+)331p	E	6025	LEC LIII Multipolar Principal (+)113330	E	p	EC:IV; EC:V	EC:V:Both	93	0.00224907	0.612572	0.00367151
5001	SUB EC-Projecting Pyramidal (+)331p	E	6031	MEC LIII Multipolar Principal (+)003310	E	p	EC:IV	EC:All:Both	78
5001	SUB EC-Projecting Pyramidal (+)331p	E	6031	MEC LIII Multipolar Principal (+)003310	E	p	EC:IV	EC:IV:Both	90
5001	SUB EC-Projecting Pyramidal (+)331p	E	6033	MEC LV Multipolar-Pyramidal (+)001331	E	p	EC:IV; EC:V	EC:All:Both	78	0.207786	1.87099	0.231134
5001	SUB EC-Projecting Pyramidal (+)331p	E	6033	MEC LV Multipolar-Pyramidal (+)001331	E	p	EC:IV; EC:V	EC:IV:Both	90	0.113792	0.691507	0.164557
5001	SUB EC-Projecting Pyramidal (+)331p	E	6033	MEC LV Multipolar-Pyramidal (+)001331	E	p	EC:IV; EC:V	EC:V:Both	93	0.093994	1.17949	0.0796907
5001	SUB EC-Projecting Pyramidal (+)331p	E	6047	MEC LIII Multipolar Interneuron (-)113220	I	p	EC:IV; EC:V	EC:All:Both	78
5001	SUB EC-Projecting Pyramidal (+)331p	E	6047	MEC LIII Multipolar Interneuron (-)113220	I	p	EC:IV; EC:V	EC:IV:Both	90
5001	SUB EC-Projecting Pyramidal (+)331p	E	6047	MEC LIII Multipolar Interneuron (-)113220	I	p	EC:IV; EC:V	EC:V:Both	93
5001	SUB EC-Projecting Pyramidal (+)331p	E	6052	MEC LV-VI Pyramidal-Polymorphic (+)000023	E	p	EC:V; EC:VI	EC:All:Both	78	0.0669066	2.05658	0.0702269
5001	SUB EC-Projecting Pyramidal (+)331p	E	6052	MEC LV-VI Pyramidal-Polymorphic (+)000023	E	p	EC:V; EC:VI	EC:V:Both	93	0.0437559	0.837868	0.0522229
5001	SUB EC-Projecting Pyramidal (+)331p	E	6052	MEC LV-VI Pyramidal-Polymorphic (+)000023	E	p	EC:V; EC:VI	EC:VI:Both	96	0.0231507	1.21871	0.018996
5001	SUB EC-Projecting Pyramidal (+)331p	E	6078	LEC LVI Multipolar-Pyramidal (+)001133	E	p	EC:V; EC:VI	EC:All:Both	78	0.0153572	4.21882	0.00659749
5001	SUB EC-Projecting Pyramidal (+)331p	E	6078	LEC LVI Multipolar-Pyramidal (+)001133	E	p	EC:V; EC:VI	EC:V:Both	93	0.00165823	0.584013	0.00283937
5001	SUB EC-Projecting Pyramidal (+)331p	E	6078	LEC LVI Multipolar-Pyramidal (+)001133	E	p	EC:V; EC:VI	EC:VI:Both	96	0.0136989	3.6348	0.00376882
5001	SUB EC-Projecting Pyramidal (+)331p	E	6085	EC LIV-V Pyramidal-Horizontal (+)220233p	E	p	EC:IV; EC:V; EC:VI	EC:All:Both	78	0.232386	2.05505	0.236938
5001	SUB EC-Projecting Pyramidal (+)331p	E	6085	EC LIV-V Pyramidal-Horizontal (+)220233p	E	p	EC:IV; EC:V; EC:VI	EC:IV:Both	90	0.122702	0.730068	0.16807
5001	SUB EC-Projecting Pyramidal (+)331p	E	6085	EC LIV-V Pyramidal-Horizontal (+)220233p	E	p	EC:IV; EC:V; EC:VI	EC:V:Both	93	0.109684	1.32498	0.0827813
5001	SUB EC-Projecting Pyramidal (+)331p	E	6085	EC LIV-V Pyramidal-Horizontal (+)220233p	E	p	EC:IV; EC:V; EC:VI	EC:VI:Both	96
5001	SUB EC-Projecting Pyramidal (+)331p	E	6086	EC LIV-VI Deep Multipolar Principal (+)000333p	E	p	EC:IV; EC:V; EC:VI	EC:All:Both	78	0.313587	3.91158	0.355594
5001	SUB EC-Projecting Pyramidal (+)331p	E	6086	EC LIV-VI Deep Multipolar Principal (+)000333p	E	p	EC:IV; EC:V; EC:VI	EC:IV:Both	90	0.203424	0.710994	0.286112
5001	SUB EC-Projecting Pyramidal (+)331p	E	6086	EC LIV-VI Deep Multipolar Principal (+)000333p	E	p	EC:IV; EC:V; EC:VI	EC:V:Both	93	0.0930333	1.03208	0.0901415
5001	SUB EC-Projecting Pyramidal (+)331p	E	6086	EC LIV-VI Deep Multipolar Principal (+)000333p	E	p	EC:IV; EC:V; EC:VI	EC:VI:Both	96	0.0171296	2.1685	0.00789926
5001	SUB EC-Projecting Pyramidal (+)331p	E	6087	EC LIII Pyramidal-Looking Interneuron (-)023300	I	p	EC:IV	EC:All:Both	78
5001	SUB EC-Projecting Pyramidal (+)331p	E	6087	EC LIII Pyramidal-Looking Interneuron (-)023300	I	p	EC:IV	EC:IV:Both	90
5001	SUB EC-Projecting Pyramidal (+)331p	E	6092	EC LIII Pyramidal-Stellate (+)223200p	E	p	EC:IV	EC:All:Both	78	0.162329	1.30276	0.124603
5001	SUB EC-Projecting Pyramidal (+)331p	E	6092	EC LIII Pyramidal-Stellate (+)223200p	E	p	EC:IV	EC:IV:Both	90	0.162329	1.30276	0.124603
5001	SUB EC-Projecting Pyramidal (+)331p	E	6095	EC LIII-V Bipolar Pyramidal (+)223331	E	p	EC:IV; EC:V	EC:All:Both	78	0.246309	2.3293	0.218471
5001	SUB EC-Projecting Pyramidal (+)331p	E	6095	EC LIII-V Bipolar Pyramidal (+)223331	E	p	EC:IV; EC:V	EC:IV:Both	90	0.0941036	0.675868	0.139234
5001	SUB EC-Projecting Pyramidal (+)331p	E	6095	EC LIII-V Bipolar Pyramidal (+)223331	E	p	EC:IV; EC:V	EC:V:Both	93	0.152205	1.65344	0.092054
5005	SUB CA1-Projecting Pyramidal (+)331p	E	5001	SUB EC-Projecting Pyramidal (+)331p	E	L	SUB:SM; SUB:SP	Sub:All:Both	66	0.0663728	5.71122	0.0185034
5005	SUB CA1-Projecting Pyramidal (+)331p	E	5001	SUB EC-Projecting Pyramidal (+)331p	E	L	SUB:SM; SUB:SP	Sub:SM:Both	69	0.0603519	4.02992	0.014976
5005	SUB CA1-Projecting Pyramidal (+)331p	E	5001	SUB EC-Projecting Pyramidal (+)331p	E	L	SUB:SM; SUB:SP	Sub:SP:Both	72	0.00602087	1.6813	0.00358108
5005	SUB CA1-Projecting Pyramidal (+)331p	E	5005	SUB CA1-Projecting Pyramidal (+)331p	E	L	SUB:SM; SUB:SP	Sub:All:Both	66	0.132969	8.45337	0.0252994
5005	SUB CA1-Projecting Pyramidal (+)331p	E	5005	SUB CA1-Projecting Pyramidal (+)331p	E	L	SUB:SM; SUB:SP	Sub:SM:Both	69	0.122064	5.69627	0.0214288
5005	SUB CA1-Projecting Pyramidal (+)331p	E	5005	SUB CA1-Projecting Pyramidal (+)331p	E	L	SUB:SM; SUB:SP	Sub:SP:Both	72	0.0109054	2.7571	0.00395537
5005	SUB CA1-Projecting Pyramidal (+)331p	E	5002	SUB Axo-axonic (-)210	I	L	SUB:SM	Sub:All:Both	66	0.00842345	1.62518	0.00518308
5005	SUB CA1-Projecting Pyramidal (+)331p	E	5002	SUB Axo-axonic (-)210	I	L	SUB:SM	Sub:SM:Both	69	0.00842345	1.62518	0.00518308
5005	SUB CA1-Projecting Pyramidal (+)331p	E	5015	SUB Pyramidale Multipolar Interneuron (-)030	I	L	SUB:SP	Sub:All:Both	66	0.0208627	4.93134	0.00423064
5005	SUB CA1-Projecting Pyramidal (+)331p	E	5015	SUB Pyramidale Multipolar Interneuron (-)030	I	L	SUB:SP	Sub:SP:Both	72	0.0208627	4.93134	0.00423064
5005	SUB CA1-Projecting Pyramidal (+)331p	E	5012	SUB Wide Arbor Polymorphic (-)023	I	L	SUB:SP; SUB:PL	Sub:All:Both	66	0.0162898	4.38279	0.00665832
5005	SUB CA1-Projecting Pyramidal (+)331p	E	5012	SUB Wide Arbor Polymorphic (-)023	I	L	SUB:SP; SUB:PL	Sub:SP:Both	72	0.0130967	2.9518	0.00443686
5005	SUB CA1-Projecting Pyramidal (+)331p	E	5012	SUB Wide Arbor Polymorphic (-)023	I	L	SUB:SP; SUB:PL	Sub:PL:Both	75	0.00319307	1.431	0.00223136
5005	SUB CA1-Projecting Pyramidal (+)331p	E	5013	SUB Recurrent Polymporphic Moleculare (-)133	I	L	SUB:SP; SUB:PL	Sub:All:Both	66	0.0122577	3.88306	0.00575824
5005	SUB CA1-Projecting Pyramidal (+)331p	E	5013	SUB Recurrent Polymporphic Moleculare (-)133	I	L	SUB:SP; SUB:PL	Sub:SP:Both	72	0.00985502	2.34493	0.00420269
5005	SUB CA1-Projecting Pyramidal (+)331p	E	5013	SUB Recurrent Polymporphic Moleculare (-)133	I	L	SUB:SP; SUB:PL	Sub:PL:Both	75	0.00240273	1.53813	0.00156211
5005	SUB CA1-Projecting Pyramidal (+)331p	E	3007	CA2 Wide-Arbor Basket (-)2232p	I	p	CA1:SP	CA1:All:Both	51	0.00183325	1.39071	0.00131821
5005	SUB CA1-Projecting Pyramidal (+)331p	E	3007	CA2 Wide-Arbor Basket (-)2232p	I	p	CA1:SP	CA1:SP:Both	60	0.00183325	1.39071	0.00131821
5005	SUB CA1-Projecting Pyramidal (+)331p	E	4036	CA1 Axo-Axonic (-)2232	I	p	CA1:SLM; CA1:SR; CA1:SP	CA1:All:Both	51	0.0073408	9.03152	0.00431298
5005	SUB CA1-Projecting Pyramidal (+)331p	E	4036	CA1 Axo-Axonic (-)2232	I	p	CA1:SLM; CA1:SR; CA1:SP	CA1:SLM:Both	54	0.00191356	4.65091	0.000411437
5005	SUB CA1-Projecting Pyramidal (+)331p	E	4036	CA1 Axo-Axonic (-)2232	I	p	CA1:SLM; CA1:SR; CA1:SP	CA1:SR:Both	57	0.00199451	3.34307	0.000596612
5005	SUB CA1-Projecting Pyramidal (+)331p	E	4036	CA1 Axo-Axonic (-)2232	I	p	CA1:SLM; CA1:SR; CA1:SP	CA1:SP:Both	60	0.00343273	1.03755	0.00330851
5005	SUB CA1-Projecting Pyramidal (+)331p	E	4078	CA1 Basket (-)2232	I	p	CA1:SLM; CA1:SR; CA1:SP	CA1:All:Both	51	0.00694713	10.4231	0.00387137
5005	SUB CA1-Projecting Pyramidal (+)331p	E	4078	CA1 Basket (-)2232	I	p	CA1:SLM; CA1:SR; CA1:SP	CA1:SLM:Both	54	0.000799116	4.84851	0.000164817
5005	SUB CA1-Projecting Pyramidal (+)331p	E	4078	CA1 Basket (-)2232	I	p	CA1:SLM; CA1:SR; CA1:SP	CA1:SR:Both	57	0.00369376	4.73687	0.00077979
5005	SUB CA1-Projecting Pyramidal (+)331p	E	4078	CA1 Basket (-)2232	I	p	CA1:SLM; CA1:SR; CA1:SP	CA1:SP:Both	60	0.00245425	0.837728	0.00292965
5005	SUB CA1-Projecting Pyramidal (+)331p	E	4079	CA1 Basket CCK+ (-)2232	I	p	CA1:SLM; CA1:SR; CA1:SP	CA1:All:Both	51	0.00656837	8.09669	0.00452374
5005	SUB CA1-Projecting Pyramidal (+)331p	E	4079	CA1 Basket CCK+ (-)2232	I	p	CA1:SLM; CA1:SR; CA1:SP	CA1:SLM:Both	54	0.00154268	4.74597	0.00032505
5005	SUB CA1-Projecting Pyramidal (+)331p	E	4079	CA1 Basket CCK+ (-)2232	I	p	CA1:SLM; CA1:SR; CA1:SP	CA1:SR:Both	57	0.00184007	2.42577	0.000758551
5005	SUB CA1-Projecting Pyramidal (+)331p	E	4079	CA1 Basket CCK+ (-)2232	I	p	CA1:SLM; CA1:SR; CA1:SP	CA1:SP:Both	60	0.00318562	0.924946	0.00344411
5005	SUB CA1-Projecting Pyramidal (+)331p	E	4080	CA1 Bistratified (-)0333	I	p	CA1:SR; CA1:SP	CA1:All:Both	51	0.00352479	2.41017	0.00327015
5005	SUB CA1-Projecting Pyramidal (+)331p	E	4080	CA1 Bistratified (-)0333	I	p	CA1:SR; CA1:SP	CA1:SR:Both	57	0.00132924	1.48704	0.000893878
5005	SUB CA1-Projecting Pyramidal (+)331p	E	4080	CA1 Bistratified (-)0333	I	p	CA1:SR; CA1:SP	CA1:SP:Both	60	0.00219556	0.923125	0.0023784
5005	SUB CA1-Projecting Pyramidal (+)331p	E	4081	CA1 Ivy (-)0333	I	p	CA1:SR; CA1:SP	CA1:All:Both	51	0.00332186	2.49652	0.00321352
5005	SUB CA1-Projecting Pyramidal (+)331p	E	4081	CA1 Ivy (-)0333	I	p	CA1:SR; CA1:SP	CA1:SR:Both	57	0.000607378	1.53345	0.000396087
5005	SUB CA1-Projecting Pyramidal (+)331p	E	4081	CA1 Ivy (-)0333	I	p	CA1:SR; CA1:SP	CA1:SP:Both	60	0.00271448	0.963077	0.00281855
5005	SUB CA1-Projecting Pyramidal (+)331p	E	4012	CA1 Neurogliaform (-)3000	I	p	CA1:SLM	CA1:All:Both	51	0.00340377	11.2138	0.000303534
5005	SUB CA1-Projecting Pyramidal (+)331p	E	4012	CA1 Neurogliaform (-)3000	I	p	CA1:SLM	CA1:SLM:Both	54	0.00340377	11.2138	0.000303534
5005	SUB CA1-Projecting Pyramidal (+)331p	E	4006	CA1 Perforant Path-Assoc (-)3200p	I	p	CA1:SLM; CA1:SR	CA1:All:Both	51	0.00336009	4.70891	0.00137916
5005	SUB CA1-Projecting Pyramidal (+)331p	E	4006	CA1 Perforant Path-Assoc (-)3200p	I	p	CA1:SLM; CA1:SR	CA1:SLM:Both	54	0.00107573	1.94795	0.000552234
5005	SUB CA1-Projecting Pyramidal (+)331p	E	4006	CA1 Perforant Path-Assoc (-)3200p	I	p	CA1:SLM; CA1:SR	CA1:SR:Both	57	0.00228436	2.76096	0.000827381
5005	SUB CA1-Projecting Pyramidal (+)331p	E	4015	CA1 Schaffer Collateral-Assoc (-)2311	I	p	CA1:SLM; CA1:SR	CA1:All:Both	51	0.00315648	4.19384	0.00158213
5005	SUB CA1-Projecting Pyramidal (+)331p	E	4015	CA1 Schaffer Collateral-Assoc (-)2311	I	p	CA1:SLM; CA1:SR	CA1:SLM:Both	54	0.000530939	2.24281	0.00023673
5005	SUB CA1-Projecting Pyramidal (+)331p	E	4015	CA1 Schaffer Collateral-Assoc (-)2311	I	p	CA1:SLM; CA1:SR	CA1:SR:Both	57	0.00262554	1.95104	0.00134571
5005	SUB CA1-Projecting Pyramidal (+)331p	E	4000	CA1 Pyramidal (+)2223p	E	p	CA1:SLM; CA1:SR; CA1:SP	CA1:All:Both	51	0.00731851	8.25145	0.004111
5005	SUB CA1-Projecting Pyramidal (+)331p	E	4000	CA1 Pyramidal (+)2223p	E	p	CA1:SLM; CA1:SR; CA1:SP	CA1:SLM:Both	54	0.00127777	3.15656	0.0004048
5005	SUB CA1-Projecting Pyramidal (+)331p	E	4000	CA1 Pyramidal (+)2223p	E	p	CA1:SLM; CA1:SR; CA1:SP	CA1:SR:Both	57	0.00368181	4.26637	0.000862984
5005	SUB CA1-Projecting Pyramidal (+)331p	E	4000	CA1 Pyramidal (+)2223p	E	p	CA1:SLM; CA1:SR; CA1:SP	CA1:SP:Both	60	0.00235892	0.828514	0.00284717
5005	SUB CA1-Projecting Pyramidal (+)331p	E	4094	CA1 Cajal-Retzius (+)3000	E	p	CA1:SLM	CA1:All:Both	51	0.000551349	7.85246	7.02135e-05
5005	SUB CA1-Projecting Pyramidal (+)331p	E	4094	CA1 Cajal-Retzius (+)3000	E	p	CA1:SLM	CA1:SLM:Both	54	0.000551349	7.85246	7.02135e-05
5005	SUB CA1-Projecting Pyramidal (+)331p	E	4054	CA1 Radiatum Giant (+)2201	E	p	CA1:SLM; CA1:SR	CA1:All:Both	51	0.00416877	4.83226	0.00163434
5005	SUB CA1-Projecting Pyramidal (+)331p	E	4054	CA1 Radiatum Giant (+)2201	E	p	CA1:SLM; CA1:SR	CA1:SLM:Both	54	0.00101514	2.08557	0.000486746
5005	SUB CA1-Projecting Pyramidal (+)331p	E	4054	CA1 Radiatum Giant (+)2201	E	p	CA1:SLM; CA1:SR	CA1:SR:Both	57	0.00315363	2.7467	0.00114815
5005	SUB CA1-Projecting Pyramidal (+)331p	E	4022	CA1 Interneuron Specific LMO-O (-)2003	I	p	CA1:SLM	CA1:All:Both	51	0.00104156	2.89058	0.000360329
5005	SUB CA1-Projecting Pyramidal (+)331p	E	4022	CA1 Interneuron Specific LMO-O (-)2003	I	p	CA1:SLM	CA1:SLM:Both	54	0.00104156	2.89058	0.000360329
5005	SUB CA1-Projecting Pyramidal (+)331p	E	4021	CA1 Interneuron Specific LM-R (-)2100	I	p	CA1:SLM	CA1:All:Both	51	0.000570673	3.50148	0.00016298
5005	SUB CA1-Projecting Pyramidal (+)331p	E	4021	CA1 Interneuron Specific LM-R (-)2100	I	p	CA1:SLM	CA1:SLM:Both	54	0.000570673	3.50148	0.00016298
5005	SUB CA1-Projecting Pyramidal (+)331p	E	4056	CA1 Interneuron Specific LMR-R (-)2300	I	p	CA1:SLM; CA1:SR	CA1:All:Both	51	0.00146466	5.15433	0.000570938
5005	SUB CA1-Projecting Pyramidal (+)331p	E	4056	CA1 Interneuron Specific LMR-R (-)2300	I	p	CA1:SLM; CA1:SR	CA1:SLM:Both	54	0.000583489	2.6316	0.000221724
5005	SUB CA1-Projecting Pyramidal (+)331p	E	4056	CA1 Interneuron Specific LMR-R (-)2300	I	p	CA1:SLM; CA1:SR	CA1:SR:Both	57	0.000881168	2.52273	0.000349292
5005	SUB CA1-Projecting Pyramidal (+)331p	E	4020	CA1 Interneuron Specific O-Targeting QuadD (-)2223	I	p	CA1:SLM; CA1:SR; CA1:SP	CA1:All:Both	51	0.00293507	3.25512	0.00340936
5005	SUB CA1-Projecting Pyramidal (+)331p	E	4020	CA1 Interneuron Specific O-Targeting QuadD (-)2223	I	p	CA1:SLM; CA1:SR; CA1:SP	CA1:SLM:Both	54	0.000539693	1.2573	0.000429248
5005	SUB CA1-Projecting Pyramidal (+)331p	E	4020	CA1 Interneuron Specific O-Targeting QuadD (-)2223	I	p	CA1:SLM; CA1:SR; CA1:SP	CA1:SR:Both	57	0.000790289	1.32525	0.000596334
5005	SUB CA1-Projecting Pyramidal (+)331p	E	4020	CA1 Interneuron Specific O-Targeting QuadD (-)2223	I	p	CA1:SLM; CA1:SR; CA1:SP	CA1:SP:Both	60	0.00160509	0.672575	0.00238648
5005	SUB CA1-Projecting Pyramidal (+)331p	E	4091	CA1 Interneuron Specific R-O (-)0221	I	p	CA1:SR; CA1:SP	CA1:All:Both	51	0.00435645	3.54381	0.00321439
5005	SUB CA1-Projecting Pyramidal (+)331p	E	4091	CA1 Interneuron Specific R-O (-)0221	I	p	CA1:SR; CA1:SP	CA1:SR:Both	57	0.000634728	2.27635	0.000278836
5005	SUB CA1-Projecting Pyramidal (+)331p	E	4091	CA1 Interneuron Specific R-O (-)0221	I	p	CA1:SR; CA1:SP	CA1:SP:Both	60	0.00372172	1.26746	0.00293637
5005	SUB CA1-Projecting Pyramidal (+)331p	E	4093	CA1 Interneuron Specific RO-O (-)0203	I	p	CA1:SR	CA1:All:Both	51	0.00106459	3.04505	0.000349613
5005	SUB CA1-Projecting Pyramidal (+)331p	E	4093	CA1 Interneuron Specific RO-O (-)0203	I	p	CA1:SR	CA1:SR:Both	57	0.00106459	3.04505	0.000349613
5005	SUB CA1-Projecting Pyramidal (+)331p	E	4005	CA1 LMR (-)3300	I	p	CA1:SLM; CA1:SR	CA1:All:Both	51	0.00167836	5.92972	0.000650332
5005	SUB CA1-Projecting Pyramidal (+)331p	E	4005	CA1 LMR (-)3300	I	p	CA1:SLM; CA1:SR	CA1:SLM:Both	54	0.000739475	3.89012	0.00019009
5005	SUB CA1-Projecting Pyramidal (+)331p	E	4005	CA1 LMR (-)3300	I	p	CA1:SLM; CA1:SR	CA1:SR:Both	57	0.000938884	2.0396	0.000460329
5005	SUB CA1-Projecting Pyramidal (+)331p	E	4004	CA1 LMR Projecting (-)3300p	I	p	CA1:SLM; CA1:SR	CA1:All:Both	51	0.00221249	2.75526	0.00160521
5005	SUB CA1-Projecting Pyramidal (+)331p	E	4004	CA1 LMR Projecting (-)3300p	I	p	CA1:SLM; CA1:SR	CA1:SLM:Both	54	0.00119272	1.48361	0.000803925
5005	SUB CA1-Projecting Pyramidal (+)331p	E	4004	CA1 LMR Projecting (-)3300p	I	p	CA1:SLM; CA1:SR	CA1:SR:Both	57	0.00101978	1.27165	0.000801932
5005	SUB CA1-Projecting Pyramidal (+)331p	E	4011	CA1 Neurogliaform Projecting (-)3000p	I	p	CA1:SLM	CA1:All:Both	51	0.00109423	3.89188	0.000281156
5005	SUB CA1-Projecting Pyramidal (+)331p	E	4011	CA1 Neurogliaform Projecting (-)3000p	I	p	CA1:SLM	CA1:SLM:Both	54	0.00109423	3.89188	0.000281156
5005	SUB CA1-Projecting Pyramidal (+)331p	E	4055	CA1 Oriens/Alveus (-)2233	I	p	CA1:SLM; CA1:SR; CA1:SP	CA1:All:Both	51	0.00451697	6.61869	0.00354327
5005	SUB CA1-Projecting Pyramidal (+)331p	E	4055	CA1 Oriens/Alveus (-)2233	I	p	CA1:SLM; CA1:SR; CA1:SP	CA1:SLM:Both	54	0.000966108	3.35137	0.000288272
5005	SUB CA1-Projecting Pyramidal (+)331p	E	4055	CA1 Oriens/Alveus (-)2233	I	p	CA1:SLM; CA1:SR; CA1:SP	CA1:SR:Both	57	0.00166452	2.54264	0.000654643
5005	SUB CA1-Projecting Pyramidal (+)331p	E	4055	CA1 Oriens/Alveus (-)2233	I	p	CA1:SLM; CA1:SR; CA1:SP	CA1:SP:Both	60	0.00188634	0.724678	0.002603
5005	SUB CA1-Projecting Pyramidal (+)331p	E	4066	CA1 OR-LM (-)1202	I	p	CA1:SR	CA1:All:Both	51	0.00576618	3.40604	0.00169293
5005	SUB CA1-Projecting Pyramidal (+)331p	E	4066	CA1 OR-LM (-)1202	I	p	CA1:SR	CA1:SR:Both	57	0.00576618	3.40604	0.00169293
5005	SUB CA1-Projecting Pyramidal (+)331p	E	4076	CA1 Perforant Path-Associated QuadD (-)3222	I	p	CA1:SLM; CA1:SR; CA1:SP	CA1:All:Both	51	0.0100312	4.04765	0.00693825
5005	SUB CA1-Projecting Pyramidal (+)331p	E	4076	CA1 Perforant Path-Associated QuadD (-)3222	I	p	CA1:SLM; CA1:SR; CA1:SP	CA1:SLM:Both	54	0.00113918	1.18172	0.000964004
5005	SUB CA1-Projecting Pyramidal (+)331p	E	4076	CA1 Perforant Path-Associated QuadD (-)3222	I	p	CA1:SLM; CA1:SR; CA1:SP	CA1:SR:Both	57	0.00681055	2.11357	0.00322229
5005	SUB CA1-Projecting Pyramidal (+)331p	E	4076	CA1 Perforant Path-Associated QuadD (-)3222	I	p	CA1:SLM; CA1:SR; CA1:SP	CA1:SP:Both	60	0.00208149	0.752355	0.00276664
5005	SUB CA1-Projecting Pyramidal (+)331p	E	4003	CA1 Quadrilaminar (-)3333	I	p	CA1:SLM; CA1:SR; CA1:SP	CA1:All:Both	51	0.00444709	3.42007	0.004603
5005	SUB CA1-Projecting Pyramidal (+)331p	E	4003	CA1 Quadrilaminar (-)3333	I	p	CA1:SLM; CA1:SR; CA1:SP	CA1:SLM:Both	54	0.00097964	1.5131	0.00064744
5005	SUB CA1-Projecting Pyramidal (+)331p	E	4003	CA1 Quadrilaminar (-)3333	I	p	CA1:SLM; CA1:SR; CA1:SP	CA1:SR:Both	57	0.00168879	1.21552	0.00138935
5005	SUB CA1-Projecting Pyramidal (+)331p	E	4003	CA1 Quadrilaminar (-)3333	I	p	CA1:SLM; CA1:SR; CA1:SP	CA1:SP:Both	60	0.00177865	0.691453	0.00257234
5005	SUB CA1-Projecting Pyramidal (+)331p	E	4028	CA1 Radiatum (-)0300	I	p	CA1:SR	CA1:All:Both	51	0.00215846	2.4596	0.000877566
5005	SUB CA1-Projecting Pyramidal (+)331p	E	4028	CA1 Radiatum (-)0300	I	p	CA1:SR	CA1:SR:Both	57	0.00215846	2.4596	0.000877566
5005	SUB CA1-Projecting Pyramidal (+)331p	E	4061	CA1 R-Receiving Apical-Targeting (-)1300	I	p	CA1:SR	CA1:All:Both	51	0.00538888	4.58125	0.00117629
5005	SUB CA1-Projecting Pyramidal (+)331p	E	4061	CA1 R-Receiving Apical-Targeting (-)1300	I	p	CA1:SR	CA1:SR:Both	57	0.00538888	4.58125	0.00117629
5005	SUB CA1-Projecting Pyramidal (+)331p	E	4084	CA1 Schaffer Collateral-Receiving R-Targeting (-)0322	I	p	CA1:SR; CA1:SP	CA1:All:Both	51	0.00352361	2.70773	0.00311702
5005	SUB CA1-Projecting Pyramidal (+)331p	E	4084	CA1 Schaffer Collateral-Receiving R-Targeting (-)0322	I	p	CA1:SR; CA1:SP	CA1:SR:Both	57	0.000878796	1.68984	0.000520047
5005	SUB CA1-Projecting Pyramidal (+)331p	E	4084	CA1 Schaffer Collateral-Receiving R-Targeting (-)0322	I	p	CA1:SR; CA1:SP	CA1:SP:Both	60	0.00264481	1.01789	0.00259833
5005	SUB CA1-Projecting Pyramidal (+)331p	E	4041	CA1 Hippocampo-Subicular Projecting ENK+ (-)0313p	I	p	CA1:SR	CA1:All:Both	51	0.00150334	2.5996	0.000578297
5005	SUB CA1-Projecting Pyramidal (+)331p	E	4041	CA1 Hippocampo-Subicular Projecting ENK+ (-)0313p	I	p	CA1:SR	CA1:SR:Both	57	0.00150334	2.5996	0.000578297
5005	SUB CA1-Projecting Pyramidal (+)331p	E	4013	CA1 Radial Trilaminar (-)2333	I	p	CA1:SLM; CA1:SR; CA1:SP	CA1:All:Both	51	0.00270829	2.51844	0.00371935
5005	SUB CA1-Projecting Pyramidal (+)331p	E	4013	CA1 Radial Trilaminar (-)2333	I	p	CA1:SLM; CA1:SR; CA1:SP	CA1:SLM:Both	54	0.000442669	1.06988	0.000413757
5005	SUB CA1-Projecting Pyramidal (+)331p	E	4013	CA1 Radial Trilaminar (-)2333	I	p	CA1:SLM; CA1:SR; CA1:SP	CA1:SR:Both	57	0.000721029	0.810039	0.000890117
5005	SUB CA1-Projecting Pyramidal (+)331p	E	4013	CA1 Radial Trilaminar (-)2333	I	p	CA1:SLM; CA1:SR; CA1:SP	CA1:SP:Both	60	0.00154459	0.638525	0.00241899
5005	SUB CA1-Projecting Pyramidal (+)331p	E	4023	CA1 Back-Projection (-)1133p	I	p	CA1:SP	CA1:All:Both	51	0.00183325	1.32325	0.00138541
5005	SUB CA1-Projecting Pyramidal (+)331p	E	4023	CA1 Back-Projection (-)1133p	I	p	CA1:SP	CA1:SP:Both	60	0.00183325	1.32325	0.00138541
5015	SUB Pyramidale Multipolar Interneuron (-)030	I	5001	SUB EC-Projecting Pyramidal (+)331p	E	L	SUB:SP	Sub:All:Both	66	0.0113689	10.5051	0.00108223
5015	SUB Pyramidale Multipolar Interneuron (-)030	I	5001	SUB EC-Projecting Pyramidal (+)331p	E	L	SUB:SP	Sub:SP:Both	72	0.0113689	10.5051	0.00108223
5015	SUB Pyramidale Multipolar Interneuron (-)030	I	5005	SUB CA1-Projecting Pyramidal (+)331p	E	L	SUB:SP	Sub:All:Both	66	0.0015116	23.1221	6.53749e-05
5015	SUB Pyramidale Multipolar Interneuron (-)030	I	5005	SUB CA1-Projecting Pyramidal (+)331p	E	L	SUB:SP	Sub:SP:Both	72	0.0015116	23.1221	6.53749e-05
5015	SUB Pyramidale Multipolar Interneuron (-)030	I	5015	SUB Pyramidale Multipolar Interneuron (-)030	I	L	SUB:SP	Sub:All:Both	66	0.039394	29.0178	0.00135758
5015	SUB Pyramidale Multipolar Interneuron (-)030	I	5015	SUB Pyramidale Multipolar Interneuron (-)030	I	L	SUB:SP	Sub:SP:Both	72	0.039394	29.0178	0.00135758
5015	SUB Pyramidale Multipolar Interneuron (-)030	I	5012	SUB Wide Arbor Polymorphic (-)023	I	L	SUB:SP	Sub:All:Both	66	0.0247299	18.1623	0.0013616
5015	SUB Pyramidale Multipolar Interneuron (-)030	I	5012	SUB Wide Arbor Polymorphic (-)023	I	L	SUB:SP	Sub:SP:Both	72	0.0247299	18.1623	0.0013616
5015	SUB Pyramidale Multipolar Interneuron (-)030	I	5013	SUB Recurrent Polymporphic Moleculare (-)133	I	L	SUB:SP	Sub:All:Both	66	0.0186088	13.9143	0.00133738
5015	SUB Pyramidale Multipolar Interneuron (-)030	I	5013	SUB Recurrent Polymporphic Moleculare (-)133	I	L	SUB:SP	Sub:SP:Both	72	0.0186088	13.9143	0.00133738
5012	SUB Wide Arbor Polymorphic (-)023	I	5012	SUB Wide Arbor Polymorphic (-)023	I	L	SUB:PL	Sub:All:Both	66	0.000328203	1.29969	0.000252524
5012	SUB Wide Arbor Polymorphic (-)023	I	5012	SUB Wide Arbor Polymorphic (-)023	I	L	SUB:PL	Sub:PL:Both	75	0.000328203	1.29969	0.000252524
5012	SUB Wide Arbor Polymorphic (-)023	I	5013	SUB Recurrent Polymporphic Moleculare (-)133	I	L	SUB:PL	Sub:All:Both	66	0.000246967	1.22551	0.000201521
5012	SUB Wide Arbor Polymorphic (-)023	I	5013	SUB Recurrent Polymporphic Moleculare (-)133	I	L	SUB:PL	Sub:PL:Both	75	0.000246967	1.22551	0.000201521
5013	SUB Recurrent Polymporphic Moleculare (-)133	I	5001	SUB EC-Projecting Pyramidal (+)331p	E	L	SUB:SM; SUB:SP	Sub:All:Both	66	0.00976322	4.17923	0.00462604
5013	SUB Recurrent Polymporphic Moleculare (-)133	I	5001	SUB EC-Projecting Pyramidal (+)331p	E	L	SUB:SM; SUB:SP	Sub:SM:Both	69	0.00848818	2.11656	0.00401037
5013	SUB Recurrent Polymporphic Moleculare (-)133	I	5001	SUB EC-Projecting Pyramidal (+)331p	E	L	SUB:SM; SUB:SP	Sub:SP:Both	72	0.00127505	2.06267	0.000618153
5013	SUB Recurrent Polymporphic Moleculare (-)133	I	5005	SUB CA1-Projecting Pyramidal (+)331p	E	L	SUB:SM; SUB:SP	Sub:All:Both	66	0.0194771	6.66805	0.00918311
5013	SUB Recurrent Polymporphic Moleculare (-)133	I	5005	SUB CA1-Projecting Pyramidal (+)331p	E	L	SUB:SM; SUB:SP	Sub:SM:Both	69	0.0171677	1.97435	0.00869536
5013	SUB Recurrent Polymporphic Moleculare (-)133	I	5005	SUB CA1-Projecting Pyramidal (+)331p	E	L	SUB:SM; SUB:SP	Sub:SP:Both	72	0.00230944	4.69371	0.000492029
5013	SUB Recurrent Polymporphic Moleculare (-)133	I	5002	SUB Axo-axonic (-)210	I	L	SUB:SM	Sub:All:Both	66	0.00118471	1.72812	0.000685553
5013	SUB Recurrent Polymporphic Moleculare (-)133	I	5002	SUB Axo-axonic (-)210	I	L	SUB:SM	Sub:SM:Both	69	0.00118471	1.72812	0.000685553
5013	SUB Recurrent Polymporphic Moleculare (-)133	I	5015	SUB Pyramidale Multipolar Interneuron (-)030	I	L	SUB:SP	Sub:All:Both	66	0.00441812	5.30662	0.000832568
5013	SUB Recurrent Polymporphic Moleculare (-)133	I	5015	SUB Pyramidale Multipolar Interneuron (-)030	I	L	SUB:SP	Sub:SP:Both	72	0.00441812	5.30662	0.000832568
5013	SUB Recurrent Polymporphic Moleculare (-)133	I	5012	SUB Wide Arbor Polymorphic (-)023	I	L	SUB:SP; SUB:PL	Sub:All:Both	66	0.00302047	3.92268	0.00119583
5013	SUB Recurrent Polymporphic Moleculare (-)133	I	5012	SUB Wide Arbor Polymorphic (-)023	I	L	SUB:SP; SUB:PL	Sub:SP:Both	72	0.0027735	3.11455	0.000890497
5013	SUB Recurrent Polymporphic Moleculare (-)133	I	5012	SUB Wide Arbor Polymorphic (-)023	I	L	SUB:SP; SUB:PL	Sub:PL:Both	75	0.000246967	0.808125	0.000305605
5013	SUB Recurrent Polymporphic Moleculare (-)133	I	5013	SUB Recurrent Polymporphic Moleculare (-)133	I	L	SUB:SP; SUB:PL	Sub:All:Both	66	0.00227285	3.19926	0.00109954
5013	SUB Recurrent Polymporphic Moleculare (-)133	I	5013	SUB Recurrent Polymporphic Moleculare (-)133	I	L	SUB:SP; SUB:PL	Sub:SP:Both	72	0.00208701	2.4674	0.000845832
5013	SUB Recurrent Polymporphic Moleculare (-)133	I	5013	SUB Recurrent Polymporphic Moleculare (-)133	I	L	SUB:SP; SUB:PL	Sub:PL:Both	75	0.000185838	0.731859	0.000253926
5002	SUB Axo-axonic (-)210	E	5001	SUB EC-Projecting Pyramidal (+)331p	E	Perisomatic	SUB:SP
5002	SUB Axo-axonic (-)210	E	5005	SUB CA1-Projecting Pyramidal (+)331p	E	Perisomatic	SUB:SP
