## Supplementary material for "Hippocampome.org, a resource for subicular neuron types and beyond": Synaptic charge summary

### Sheet: Input
Presynaptic Neuron	Postsynaptic Neuron	g	tau_d	tau_r	tau_f	U	Gmax	Vm	Ev	Q
CA3c Pyramidal (+)03223p	SUB EC-Projecting Pyramidal (+)331p	2.29843	9.57351	279.397	42.4867	0.161193	14.2588	-60	0	-1639.33
CA3c Pyramidal (+)03223p	SUB CA1-Projecting Pyramidal (+)331p	2.31512	9.55503	279.475	42.3413	0.160662	14.4099	-60	0	-1649.64
CA3c Pyramidal (+)03223p	SUB Axo-axonic (-)210	2.70136	8.53172	678.441	21.5839	0.180605	14.9573	-65.1	0	-1976.24
CA1 Pyramidal (+)2223p	SUB EC-Projecting Pyramidal (+)331p	2.15296	8.9094	570.723	52.1413	0.204942	10.5052	-60	0	-1482.13
CA1 Pyramidal (+)2223p	SUB CA1-Projecting Pyramidal (+)331p	2.17263	8.86992	571.487	51.9784	0.204849	10.606	-60	0	-1492.45
CA1 Pyramidal (+)2223p	SUB Axo-axonic (-)210	2.76439	6.61907	1069.42	27.6603	0.228357	12.1056	-65.1	0	-1812.18
MEC LV Pyramidal (+)331131p	SUB EC-Projecting Pyramidal (+)331p	2.68097	9.57783	486.612	53.5188	0.242042	11.0764	-60	0	-1912.6
MEC LII Stellate (+)331111p	SUB EC-Projecting Pyramidal (+)331p	2.55211	8.94992	656.971	37.6875	0.219366	11.6341	-60	0	-1760.78
EC LI-II Pyramidal-Fan (+)331000p	SUB EC-Projecting Pyramidal (+)331p	2.34672	9.01725	566.755	56.9159	0.201073	11.671	-60	0	-1661.93
EC LIII Pyramidal (+)223111p	SUB EC-Projecting Pyramidal (+)331p	2.21138	9.28934	428.798	55.6685	0.184162	12.0078	-60	0	-1553.79
EC LII-III Pyramidal-Tripolar (+)333000p	SUB EC-Projecting Pyramidal (+)331p	2.42777	8.51579	746.704	33.0414	0.194106	12.5075	-60	0	-1635.5
EC LIV-VI Deep Multipolar Principal (+)000333p	SUB EC-Projecting Pyramidal (+)331p	2.21349	9.1605	499.238	60.2802	0.193135	11.4609	-60	0	-1544.61
EC LIII Pyramidal-Stellate (+)223200p	SUB EC-Projecting Pyramidal (+)331p	2.21342	9.28066	429.143	55.627	0.183963	12.0318	-60	0	-1661.93
MEC LV Pyramidal (+)331131p	SUB CA1-Projecting Pyramidal (+)331p	2.69801	9.55907	486.378	53.3503	0.241845	11.1559	-60	0	-1922.87
MEC LII Stellate (+)331111p	SUB CA1-Projecting Pyramidal (+)331p	2.56297	8.9344	657.784	37.5751	0.218913	11.7077	-60	0	-1766.78
EC LI-II Pyramidal-Fan (+)331000p	SUB CA1-Projecting Pyramidal (+)331p	2.36666	8.97651	567.627	56.7564	0.200507	11.8034	-60	0	-1635.19
EC LIII Pyramidal (+)223111p	SUB CA1-Projecting Pyramidal (+)331p	2.22751	9.2585	428.736	55.6099	0.183614	12.1315	-60	0	-1562.56
EC LII-III Pyramidal-Tripolar (+)333000p	SUB CA1-Projecting Pyramidal (+)331p	2.43242	8.48496	747.236	32.9393	0.19349	12.5713	-60	0	-1635.82
EC LIV-VI Deep Multipolar Principal (+)000333p	SUB CA1-Projecting Pyramidal (+)331p	2.23069	9.12099	499.097	60.1783	0.192418	11.5929	-60	0	-1553.31
EC LIII Pyramidal-Stellate (+)223200p	SUB CA1-Projecting Pyramidal (+)331p	2.22856	9.24779	429.133	55.5066	0.183379	12.1528	-60	0	-1562.4
MEC LV Pyramidal (+)331131p	SUB Axo-axonic (-)210	3.05993	7.75965	967.692	29.0999	0.264496	11.5689	-65.1	0	-2142.95
MEC LII Stellate (+)331111p	SUB Axo-axonic (-)210	3.15661	6.93301	1184.35	25.0366	0.227838	13.8546	-65.1	0	-2107.37
EC LI-II Pyramidal-Fan (+)331000p	SUB Axo-axonic (-)210	2.98345	7.03907	1107.32	32.3776	0.209005	14.2745	-65.1	0	-2004.09
EC LIII Pyramidal (+)223111p	SUB Axo-axonic (-)210	2.66561	7.36617	926.701	29.6627	0.189712	14.0508	-65.1	0	-1824.91
EC LII-III Pyramidal-Tripolar (+)333000p	SUB Axo-axonic (-)210	3.0735	6.97573	1242.77	25.4949	0.215272	14.2773	-65.1	0	-2056.99
EC LIV-VI Deep Multipolar Principal (+)000333p	SUB Axo-axonic (-)210	2.78827	7.08556	1027.92	32.4238	0.197722	14.102	-65.1	0	-1878.04
EC LIII Pyramidal-Stellate (+)223200p	SUB Axo-axonic (-)210	2.66994	7.36879	927.834	29.5613	0.189471	14.0916	-65.1	0	-1828.15
									Average	-1750.54
									SD	194.713
									Error	37.4726

### Sheet: Local
Presynaptic Neuron	Postsynaptic Neuron	g	tau_d	tau_r	tau_f	U	Gmax	Vm	Ev	Q
SUB EC-Projecting Pyramidal (+)331p	SUB EC-Projecting Pyramidal (+)331p	2.19437	8.9838	445.318	56.404	0.166498	13.1796	-60	0	-1516.8
SUB CA1-Projecting Pyramidal (+)331p	SUB EC-Projecting Pyramidal (+)331p	2.41941	8.86944	461.331	49.8777	0.175079	13.819	-60	0	-1661.9
SUB EC-Projecting Pyramidal (+)331p	SUB CA1-Projecting Pyramidal (+)331p	2.21049	8.95563	444.845	56.3279	0.166032	13.3136	-60	0	-1671.8
SUB CA1-Projecting Pyramidal (+)331p	SUB CA1-Projecting Pyramidal (+)331p	2.43672	8.84156	460.637	49.9193	0.174604	13.9557	-60	0	-1671.8
SUB EC-Projecting Pyramidal (+)331p	SUB Axo-axonic (-)210	3.10156	6.5257	1070.52	29.8635	0.166559	18.6214	-65.1	0	-2022.25
SUB CA1-Projecting Pyramidal (+)331p	SUB Axo-axonic (-)210	3.36872	6.43539	1096.97	27.9799	0.175672	19.1762	-65.1	0	-2185.02
									Average	-1788.26
									SD	256.496
									Error	104.714

### Sheet: Output
Presynaptic Neuron	Postsynaptic Neuron	g	tau_d	tau_r	tau_f	U	Gmax	Vm	Ev	Q
SUB CA1-Projecting Pyramidal (+)331p	CA2 Wide-Arbor Basket (-)2232p	2.1956	5.68351	1309.05	27.0958	0.0413228	53.1329	-74.9	0	-1570.2
SUB CA1-Projecting Pyramidal (+)331p	CA1 Pyramidal (+)2223p	2.3595	8.84454	584.006	36.893	0.105754	22.3113	-62.4	0	-1683.32
SUB CA1-Projecting Pyramidal (+)331p	CA1 Radiatum Giant (+)2201	2.64647	7.48006	676.838	45.8809	0.100769	26.2628	-66	0	-1849
SUB CA1-Projecting Pyramidal (+)331p	CA1 Cajal-Retzius (+)3000	2.21078	9.06392	526.886	47.8681	0.142586	15.5049	-62	0	-1585.88
SUB CA1-Projecting Pyramidal (+)331p	CA1 Axo-Axonic (-)2232	2.58652	8.25239	581.355	39.1609	0.201394	12.8431	-65.1	0	-1862.89
SUB CA1-Projecting Pyramidal (+)331p	CA1 Basket (-)2232	2.24495	8.53135	543.104	41.5066	0.168391	13.3317	-57	0	-1437.97
SUB CA1-Projecting Pyramidal (+)331p	CA1 Basket CCK+ (-)2232	3.24892	6.00353	247.45	84.0166	0.136363	23.8254	-61.4	0	-1939.06
SUB CA1-Projecting Pyramidal (+)331p	CA1 Quadrilaminar (-)3333	2.09649	9.05554	291.792	50.7379	0.130225	16.099	-58.5	0	-1418.36
SUB CA1-Projecting Pyramidal (+)331p	CA1 LMR Projecting (-)3300p	3.39843	7.61883	353.854	58.5417	0.20101	16.9067	-63.1	0	-2288.29
SUB CA1-Projecting Pyramidal (+)331p	CA1 LMR (-)3300	2.35475	7.46306	668.257	38.3175	0.0920103	25.5922	-53.1	0	-1322.32
SUB CA1-Projecting Pyramidal (+)331p	CA1 Perforant Path-Associated (-)3200p	2.34006	6.98447	847.636	43.432	0.065149	35.9185	-55.4	0	-1333.44
SUB CA1-Projecting Pyramidal (+)331p	CA1 Neurogliaform Projecting (-)3000p	2.23504	8.65111	522.332	43.7464	0.127002	17.5984	-63.1	0	-1595.37
SUB CA1-Projecting Pyramidal (+)331p	CA1 Neurogliaform (-)3000	2.55556	8.03557	783.322	33.0059	0.143825	17.7685	-63.1	0	-1762.3
SUB CA1-Projecting Pyramidal (+)331p	CA1 Radial Trilaminar (-)2333	2.34278	7.98745	825.218	33.1984	0.141012	16.614	-57	0	-1455.39
SUB CA1-Projecting Pyramidal (+)331p	CA1 Schaffer Collateral-Associated (-)2311	2.38262	7.98521	681.635	50.6169	0.138579	17.1932	-60.6	0	-1573.43
SUB CA1-Projecting Pyramidal (+)331p	CA1 Back-Projection (-)1133p	2.59629	8.59277	487.497	35.7339	0.138296	18.7733	-60.28	0	-1764.71
SUB CA1-Projecting Pyramidal (+)331p	CA1 Radiatum (-)0300	1.96647	9.20859	508.849	71.6994	0.132983	14.7874	-55.8	0	-1279.47
SUB CA1-Projecting Pyramidal (+)331p	CA1 Oriens/Alveus (-)2233	2.17307	8.64326	336.692	49.2651	0.111431	19.5015	-51	0	-1253.15
SUB CA1-Projecting Pyramidal (+)331p	CA1 R-Receiving Apical-Targeting (-)1300	2.38367	8.8191	760.443	32.1707	0.117713	20.2499	-57	0	-1551.24
SUB CA1-Projecting Pyramidal (+)331p	CA1 OR-LM (-)1202	2.21007	8.66936	357.326	48.7218	0.127387	17.3492	-68	0	-1701.76
SUB CA1-Projecting Pyramidal (+)331p	CA1 Perforant Path-Associated QuadD (-)3222	2.38464	7.88853	606.378	38.8683	0.136874	17.4221	-64	0	-1653.97
SUB CA1-Projecting Pyramidal (+)331p	CA1 Bistratified (-)0333	3.6292	7.42403	666.768	23.8314	0.267402	13.5721	-64	0	-2450.81
SUB CA1-Projecting Pyramidal (+)331p	CA1 Ivy (-)0333	2.6593	7.26211	822.935	30.6443	0.073329	36.2653	-71	0	-1973.65
SUB EC-Projecting Pyramidal (+)331p	MEC LIII Complex Pyramidal (+)313300	2.05497	8.45348	518.443	50.9404	0.119896	17.1396	-61	0	-1402.55
SUB EC-Projecting Pyramidal (+)331p	LEC LIII Complex Pyramidal (+)233310	2.08118	8.38916	509.506	52.5309	0.124257	16.7489	-66.5	0	-1542.96
SUB EC-Projecting Pyramidal (+)331p	LEC LIII Multipolar Principal (+)113330	2.09244	8.37024	509.175	52.5858	0.124068	16.8653	-66.5	0	-1549.67
SUB EC-Projecting Pyramidal (+)331p	MEC LIII Multipolar Principal (+)003310	2.05607	8.45278	520.986	50.6529	0.119577	17.1946	-61	0	-1403.25
SUB EC-Projecting Pyramidal (+)331p	EC LIII Pyramidal-Stellate (+)223200p	2.05345	8.44247	521.174	50.6932	0.119382	17.2007	-61	0	-1400.66
SUB EC-Projecting Pyramidal (+)331p	MEC LIII Multipolar Interneuron (-)113220	2.20798	7.96675	544.042	47.8745	0.117766	18.7489	-54	0	-1297.93
SUB EC-Projecting Pyramidal (+)331p	EC LIII Pyramidal-Looking Interneuron (-)023300	2.21713	7.96791	546.55	47.9301	0.118167	18.7627	-71.4	0	-1723.38
SUB EC-Projecting Pyramidal (+)331p	EC LIII-V Bipolar Pyramidal (+)223331	1.95677	8.50518	466.593	49.773	0.102517	19.0874	-68	0	-1493.08
SUB EC-Projecting Pyramidal (+)331p	EC LIV-V Pyramidal-Horizontal (+)220233p	1.99622	8.44647	466.183	51.291	0.115132	17.3385	-66.5	0	-1484.72
SUB EC-Projecting Pyramidal (+)331p	EC LIV-VI Deep Multipolar Principal (+)000333p	1.99444	8.45844	465.457	51.3809	0.114968	17.3478	-59.8	0	-1334.83
SUB EC-Projecting Pyramidal (+)331p	MEC LV Multipolar-Pyramidal (+)001331	2.14263	8.2912	540.216	51.9585	0.128615	16.6593	-66.5	0	-1579.82
SUB EC-Projecting Pyramidal (+)331p	EC LV Deep Pyramidal (+)220033	1.9885	8.43517	464.892	51.3517	0.115025	17.2875	-66.5	0	-1478.04
SUB EC-Projecting Pyramidal (+)331p	MEC LV Superficial Pyramidal (+)213330	2.14137	8.2776	542.806	51.8741	0.128352	16.6836	-66.5	0	-1577.68
SUB EC-Projecting Pyramidal (+)331p	MEC LV Pyramidal (+)331131p	1.90956	8.50442	431.409	49.0872	0.0913536	20.9029	-61.8	0	-1324.15
SUB EC-Projecting Pyramidal (+)331p	MEC LV-VI Pyramidal-Polymorphic (+)000023	1.97907	8.44715	464.297	50.8232	0.111766	17.7072	-63	0	-1394.55
SUB EC-Projecting Pyramidal (+)331p	LEC LVI Multipolar-Pyramidal (+)001133	2.12467	8.2778	556.147	50.6994	0.12774	16.6328	-64	0	-1506.55
									Average	-1584.61
									SD	260.103
									Error	41.6498
